# Loss-of-function mutations in the dystonia gene THAP1 impair proteasome function by inhibiting PSMB5 expression

**DOI:** 10.1101/2024.06.11.598406

**Authors:** Dylan E. Ramage, Drew W. Grant, Richard T. Timms

**Affiliations:** Cambridge Institute of Therapeutic Immunology and Infectious Disease, Department of Medicine, University of Cambridge, Puddicombe Way, Cambridge, CB2 0AW, UK

## Abstract

The 26S proteasome is a multi-catalytic protease that serves as the endpoint for protein degradation via the ubiquitin-proteasome system. Proteasome function requires the concerted activity of 33 distinct gene products, but how the expression of proteasome subunits is regulated in mammalian cells remains poorly understood. Leveraging coessentiality data from the DepMap project, here we characterize an essential role for the dystonia gene *THAP1* in maintaining the basal expression of *PSMB5*. PSMB5 insufficiency resulting from loss of THAP1 leads to defects in proteasome assembly, impaired proteostasis and cell death. Exploiting the fact that the toxicity associated with loss of THAP1 can be rescued upon exogenous expression of PSMB5, we define the transcriptional targets of THAP1 through RNA-seq analysis and perform a deep mutational scan to systematically assess the function of thousands of single amino acid THAP1 variants. Altogether, these data identify THAP1 as a critical regulator of proteasome function and suggest that aberrant proteostasis may contribute to the pathogenesis of THAP1 dystonia.
