## Supplementary material for "Loss-of-function mutations in the dystonia gene THAP1 impair proteasome function by inhibiting PSMB5 expression": Table S4

### Sheet: Table S4 | Primer sequences
Primer Name	Primer Sequence (5'-3')
RPS18_F	GCGGCGGAAAATAGCTTTG
RPS18_R	TGAGTTCTCCCGCCCTCTTG
PSMB5_F	TGCCAGCGTGTTGGAGAGAC
PSMB5_R	GGCCAGGCTCAGACCATCAC
PSMB5(endogenous transcript)_F	CTCTACCACGTGCGGGAGGA
PSMB5(endogenous transcript)_R	GCAGCTGCATCCACCCTCTT
PSMB6_F	GGCTGGGACCCTCAAGAAGGA
PSMB6_R	CCGGAGCCTCCAATGGCAAA
PSMB7_F	CGGCTGTGTCGGTGTATGCT
PSMB7_R	AGCGATGGTCGTGCCAGTTT
PSMB8_F	GTGGATTCTCGGGCCTCAGC
PSMB8_R	GGAGGCTGCCGACACTGAAA
SHLD1_F	CCCTGCTGTGAAAGGCCAGT
SHLD1_R	GAGCCTGGCTGTGGATGACC
SLX4IP_F	CGCAAACAGCACAGGCCATC
SLX4IP_R	CCTGATGCAGCGAAGGCGTA
MTMR8_F	TGAATGCCATGGCCAACCGA
MTMR8_R	TGAGCTCTCCAGGCCGCTAA
METLL3_F	TGCCTACTGCACCCACCTCT
METLL3_R	AGGAGCATCTGGCGTGGAGA
CDIN1_F	GCTCCTGGACCTGGCCAATG
CDIN1_R	TGGAGGGTGGAGTTTCCTCGT
